# Dynamic modulation of genomic enhancer elements in the suprachiasmatic nucleus mediates daily timekeeping in mammals

**DOI:** 10.1101/2022.11.15.515402

**Authors:** Akanksha Bafna, Gareth Banks, Michael H. Hastings, Patrick M. Nolan

## Abstract

The mammalian suprachiasmatic nucleus (SCN), located in the ventral hypothalamus, is crucial for synchronising and resetting all cellular rhythms in accordance with critical environmental and visceral cues. Consequently, the systematic regulation of spatiotemporal gene transcription in the SCN is vital for daily timekeeping. Here, we sought to identify SCN enriched gene regulatory elements that enable temporal gene expression using histone-ChIP-seq. We found a vast majority of SCN enhancers not only exhibit robust 24-hour rhythmic modulation in H3K27ac occupancy, but also possess canonical E-box (CACGTG) motif, potentially influencing downstream cycling gene expression. In parallel, we conducted RNA-Seq at six distinct times to establish enhancer-gene relationships in the SCN. Surprisingly, around 35% of cycling H3K27ac abundance is seen adjacent to rhythmic gene transcripts, often preceding the rise in mRNA levels. We also noted that enhancers encompass non-coding actively transcribing enhancer RNAs (eRNAs), that in turn oscillate along with cyclic histone acetylation to direct gene transcription. Taken together, these findings shed light on genome-wide pre-transcriptional regulation operative in the central clock that enables its orchestration of daily timekeeping mechanisms in mammals.
