## Supplemental Table 6 for "Dynamic modulation of genomic enhancer elements in the suprachiasmatic nucleus mediates daily timekeeping in mammals"

### Sheet: ZT3VSZT15
H3K27ac oscillation				Target gene
Chrom	Start	End	pvalue_Rhythmicity(ECHO/JTK_CYCLE )	distanceToTSS	geneName	pvalue_JTK_CYCLE
chr17	5637320	5637891	9.62001e-06	144721	Zdhhc14	1
chr12	72740897	72741883	0.0001	-19328	Ppm1a	0.000388933
chr19	36815742	36816151	0.0001	-18081	Tnks2	0.00413037
chr1	35879537	35880444	0.0001	-187956	Hs6st1	0.00535971
chr10	68908800	68909654	0.0001	185055	Tmem26	0.0512748
chr6	31329711	31333292	0.0001	65481	Mkln1os	0.0623003
chr2	174342061	174345209	0.0001	11973	Gnas	0.21252
chr19	42408509	42412125	0.0001	19658	Crtac1	0.446903
chr14	34935562	34936981	0.0001	40954	Mir346
chr14	60987332	60987960	0.0002	50027	Tnfrsf19	0.0223017
chr6	51586237	51586869	0.0002	41715	Snx10	0.153196
chr18	70598213	70598813	0.0002	29922	Mbd2	1
chr3	82123784	82124616	0.0002	-17476	Mir7010
chr3	8520985	8522138	0.0003	11459	Stmn2	9.58247e-05
chr14	63175360	63179251	0.0003	327	Fdft1	0.000278289
chr15	37666396	37668235	0.0003	123765	Ncald	0.00884243
chr19	38506421	38508137	0.0003	-16060	Plce1	0.0512748
chr4	58496919	58497307	0.0003	2096	Lpar1	0.248662
chr15	72860943	72863211	0.0003	-50620	Peg13	0.336115
chr11	105530041	105531346	0.0003	-58640	Tanc2	1
chr15	79824540	79825201	0.0003	9132	Cbx6	1
chr4	124658781	124659669	0.0003	1136	Pou3f1	1
chr7	87924181	87926922	0.0005	340014	Grm5	0.388354
chr11	121810108	121811215	0.0005	-19003	Ptchd3
chr7	17055684	17063036	0.0008	0	Hif3a	4.44822e-05
chr1	180922007	180922393	0.0008	-12646	Lefty1	0.00135339
chr7	64331442	64332064	0.0008	42031	Fan1	0.00240058
chr2	52942663	52944019	0.0008	84796	Fmnl2	0.00535971
chr2	144397766	144399997	0.0008	28732	Csrp2bp	0.0276905
chr6	89643340	89645179	0.0008	0	Txnrd3	0.180839
chr16	89765021	89765618	0.0008	52734	Tiam1	0.336115
chr7	66245817	66249369	0.0008	132355	Mir7057
chr12	81616708	81617161	0.0009	-14208	Ttc9	0.00240058
chr11	75630125	75632780	0.0009	0	Inpp5k	0.0142154
chr13	112810577	112811570	0.0009	9801	Ppap2a	0.0142154
chr10	32184394	32184990	0.0009	-574670	Rnf217	0.0753123
chr7	44438920	44439566	0.0009	-2921	Lrrc4b	0.0905903
chr11	31923907	31924275	0.0009	-41358	4930524B15Rik	0.12919
chr15	102192630	102193058	0.0009	-3588	Csad	0.180839
chr1	179232261	179232707	0.0009	285296	Smyd3	0.850984
chr8	120602548	120603238	0.0009	-13474	Gins2	0.850984
chr13	43181740	43184232	0.0009	-10240	Tbc1d7	0.957251
chr15	66913904	66916229	0.0009	22512	Wisp1	1
chr17	29155531	29156994	0.0009	20476	Rab44
chr2	165396599	165398181	0.0009	2213	Ocstamp
chr5	112496650	112498126	0.0009	47225	Gm6588
chr6	111985987	111986469	0.0009	-224239	1700054K19Rik
chr8	37290759	37291272	0.0009	-266522	G630064G18Rik
chr9	53402136	53402802	0.0009	-1251	Mir130c
chr10	75920476	75924137	0.0013	0	Smarcb1	0.00240058
chr11	71814066	71815144	0.0013	63364	Wscd1	0.00690725
chr2	180455770	180457133	0.0013	-3845	Slco4a1	0.0178581
chr14	103826564	103827056	0.0013	16645	Ednrb	0.108439
chr1	181996778	181997897	0.0013	22083	Enah	0.289708
chr3	154221513	154223239	0.0013	107321	Lhx8	0.446903
chr9	74981604	74982624	0.0013	5494	Fam214a	0.665213
chr14	21749773	21752393	0.0013	0	Samd8	1
chr15	73595376	73598283	0.0013	0	Slc45a4	1
chr5	105442784	105443365	0.0013	27010	Lrrc8b	1
chr10	57000423	57001898	0.0013	484455	4930467K11Rik
chr10	57127479	57128559	0.0013	357794	4930467K11Rik
chr11	107965767	107966595	0.0013	-30253	Mir7223
chr4	145017371	145017945	0.0021	124235	Dhrs3	0.000538386
chr17	24583752	24584340	0.0021	33803	Pkd1	0.00073845
chr8	106051200	106053522	0.0021	-6081	Nfatc3	0.00073845
chr8	124404020	124405834	0.0021	28102	Pgbd5	0.00073845
chr9	48618390	48619728	0.0021	-13314	Nnmt	0.00100396
chr16	5985985	5987235	0.0021	10399	1700123O21Rik	0.0018096
chr5	101985452	101985979	0.0021	83942	Wdfy3	0.0142154
chr2	141688563	141689139	0.0021	-1017088	Flrt3	0.0178581
chr7	96884117	96884673	0.0021	-66854	Nars2	0.0623003
chrX	104670059	104671738	0.0021	0	Zdhhc15	0.108439
chr5	137051185	137052197	0.0021	-5126	Ap1s1	0.336115
chr17	49815686	49816286	0.0021	200515	Kif6	0.512243
chr2	85251904	85254391	0.0021	-55206	Lrrc55	1
chr5	49854019	49854577	0.0021	204419	Adgra2	1
chr5	54158924	54159982	0.0021	160402	Stim2	1
chr10	70863469	70864604	0.0021	-207507	D630013N20Rik
chr11	88496590	88498549	0.0021	-120702	0610039H22Rik
chr12	26115350	26116179	0.0021	94326	Gm29687
chr13	41703416	41703807	0.0021	52655	Gm5082
chr15	77116085	77116807	0.0021	31688	1700109K24Rik
chr2	4097935	4100418	0.0021	40723	1700080N15Rik
chr7	132236841	132237510	0.0021	-78154	Gm10584
chr2	158754802	158757599	0.0022	-10500	Fam83d	9.58247e-05
chr12	16869215	16870951	0.0022	-24027	Rock2	0.336115
chr15	25404500	25406601	0.0022	7163	Basp1	0.957251
chr12	12827247	12828811	0.0022	113025	Mycn	1
chr1	134528810	134532029	0.0022	17653	Mgat4e
chr14	71331568	71332328	0.0022	80296	Gm4251
chrX	103562481	103564971	0.0022	8025	Mir421
chr10	76321925	76323790	0.0034	21501	Dip2a	0.0018096
chr14	49127089	49127650	0.0034	-44577	Naa30	0.0223017
chr7	65354189	65354742	0.0034	16502	Tjp1	0.0223017
chr7	55845943	55846982	0.0034	3873	Cyfip1	1
chr15	79386026	79387271	0.0034	-10727	Mir1943
chr17	90677298	90677762	0.0034	-183407	4930480K15Rik
chr10	20065302	20065313	0.0043	-83607	Map7	0.000197138
chr10	20065313	20066300	0.0043	-82620	Map7	0.000197138
chr2	25021430	25023220	0.0043	-31159	Nsmf	0.000388933
chr2	155825803	155828112	0.0043	0	Eif6	0.00535971
chr5	125636137	125637010	0.0043	103720	Tmem132b	0.0223017
chr7	74213056	74213740	0.0043	-199375	St8sia2	0.0905903
chr7	44888862	44889389	0.0043	2977	Med25	0.289708
chr19	44387537	44390181	0.0043	17528	Scd1	0.753776
chr3	69289605	69290639	0.0043	-26279	Ppm1l	0.753776
chr4	25483107	25483928	0.0043	-201287	Ufl1	0.957251
chr15	87348655	87350834	0.0043	-193465	Fam19a5	1
chr18	42603201	42604323	0.0043	-23550	Gpr151	1
chr5	67751419	67754598	0.0043	92833	Atp8a1	1
chr6	39352156	39352694	0.0043	25013	Slc37a3	1
chr9	40805679	40809248	0.0043	4407	Hspa8	1
chr18	49596656	49597107	0.0043	73368	1700044K03Rik
chr2	32667631	32668450	0.0043	19316	Mir8093
chr4	56630013	56630934	0.0043	110491	Actl7b
chr8	50292395	50294164	0.0043	-73948	Gm2516
chr11	106266916	106269614	0.0053	0	Smarcd2	6.56836e-05
chr15	79347170	79348178	0.0053	0	Maff	0.000388933
chr4	44156225	44156807	0.0053	10731	Rnf38	0.0223017
chr5	38168477	38169045	0.0053	-9011	Nsg1	0.0276905
chr1	33494609	33495270	0.0053	174524	Prim2	1
chr1	52672467	52675217	0.0053	41763	Tmem194b	1
chr7	43311814	43314061	0.0053	0	Zfp715	1
chr12	99302367	99304646	0.0053	-139560	4930474N09Rik
chr8	15592288	15592623	0.0053	534636	Myom2
chr9	107421539	107422370	0.0053	-14366	Mir5120
chr14	18237120	18240091	0.0082	0	Nr1d2	3.86844e-07
chr7	17063036	17063050	0.0082	-610	Hif3a	4.44822e-05
chr17	24556883	24561514	0.0082	6934	Pkd1	0.00073845
chr19	48238244	48238977	0.0082	32220	Sorcs3	0.0018096
chr9	123334375	123335717	0.0082	-31223	Lars2	0.0018096
chr7	79335999	79337102	0.0082	49925	Rlbp1	0.00535971
chr4	62767234	62768607	0.0082	147563	Rgs3	0.0178581
chr6	25276999	25277867	0.0082	-320875	Tmem229a	0.0276905
chr15	80322239	80323837	0.0082	35002	Cacna1i	0.336115
chr8	102676664	102678330	0.0082	106781	Cdh11	0.850984
chr2	160801265	160802741	0.0082	69956	Plcg1	1
chr2	162990839	162993180	0.0082	0	Sgk2	1
chr1	13186950	13190281	0.0082	-59788	Prdm14
chr2	174232639	174234494	0.0082	32631	Mir296
chr8	106760920	106762151	0.0085	77853	Tango6	0.000197138
chr3	98266269	98268526	0.0085	-11905	Hmgcs2	0.000388933
chr13	42683749	42684340	0.0085	2951	Phactr1	0.00884243
chr13	59248973	59249475	0.0085	294976	Agtpbp1	0.0112468
chr16	94588159	94589303	0.0085	17253	Dyrk1a	0.0623003
chr2	117332652	117335547	0.0085	7330	Rasgrp1	0.0753123
chr10	96581174	96581664	0.0085	-35337	Btg1	0.153196
chr13	110236941	110238532	0.0085	41674	Rab3c	0.21252
chr12	104742929	104744089	0.0085	7863	Dicer1	0.289708
chr9	37420959	37421355	0.0085	11820	Robo3	0.388354
chr9	36940595	36941097	0.0085	96937	Fez1	0.584856
chr7	79715242	79715930	0.0085	-1057	Kif7	0.850984
chr12	95734543	95739506	0.0085	42318	Flrt2	1
chr2	91689012	91690995	0.0085	19597	Atg13	1
chr3	89771337	89775533	0.0085	0	4632404H12Rik	1
chr8	83667632	83668730	0.0085	993	Ptger1	1
chr11	38190950	38196554	0.0085	323491	Gm12130
chr12	79503955	79504927	0.0085	206605	Rad51b
chr3	108780896	108781634	0.0085	41239	Aknad1
chrX	71433999	71436019	0.0122	56830	Cd99l2	6.56836e-05
chr15	96692952	96694606	0.0122	5092	Slc38a2	0.000138199
chr19	32252336	32253488	0.0122	-41324	Sgms1	0.00073845
chr11	107375042	107378430	0.0122	92290	Pitpnc1	0.0512748
chr5	32926536	32929100	0.0122	62816	Depdc5	0.0623003
chr11	60290195	60291157	0.0122	61748	Tom1l2	0.336115
chr17	78618873	78621319	0.0122	110811	Vit	1
chr2	119476182	119479059	0.0122	0	Ino80	1
chr2	65222609	65224334	0.0155	14292	Cobll1	6.77618e-07
chr6	53800511	53803722	0.0155	17103	Tril	9.58247e-05
chr2	79569389	79569772	0.0155	-65653	Ssfa2	0.00135339
chr12	17621614	17622773	0.0155	-68041	Hpcal1	0.00690725
chr7	121694772	121695200	0.0155	12053	Usp31	0.00884243
chr5	125671818	125672635	0.0155	139401	Tmem132b	0.0223017
chr1	154577724	154578596	0.0155	147324	Cacna1e	0.0341887
chr4	46725785	46732508	0.0155	-75587	Tbc1d2	0.0753123
chr5	137651833	137653168	0.0155	-6120	Irs3	0.108439
chr1	149211895	149212451	0.0155	709988	Pla2g4a	0.180839
chr18	33447858	33448434	0.0155	15200	Nrep	0.21252
chr12	100252632	100252965	0.0155	-23644	Gm10432	0.388354
chr11	101478488	101480107	0.0155	10151	Rnd2	0.446903
chr3	34311439	34314129	0.0155	-230086	Dnajc19	0.584856
chr1	138448879	138449525	0.0155	170171	Nek7	1
chr9	47733503	47735478	0.0155	82730	Gm10677
chr12	108791661	108795490	0.018	0	Yy1	0.0419811
chr16	17926793	17930092	0.018	0	Slc25a1	0.850984
chr16	95708804	95709916	0.018	6398	Ets2	1
chr10	20066300	20066518	0.026	-82402	Map7	0.000197138
chr1	106224704	106244964	0.026	52836	Phlpp1	0.0276905
chr11	6049695	6050393	0.026	15355	Camk2b	0.0905903
chr6	144876605	144877571	0.026	171241	Bcat1	1
chr11	117316920	117318130	0.0272	-13585	2009-09-01	1.94415e-06
chr4	47771980	47773511	0.0272	-271794	Nr4a3	0.000197138
chr5	139038304	139039487	0.0272	-43352	Pdgfa	0.00073845
chr9	99138940	99141089	0.0272	0	Pik3cb	0.00100396
chr18	30507087	30507936	0.0272	234192	Pik3c3	0.00413037
chr2	160802741	160808305	0.0272	64685	Zhx3	0.0142154
chr14	32028943	32029411	0.0272	0	Galnt15	0.0419811
chr14	121207616	121209051	0.0272	170179	Stk24	0.0512748
chr5	149378546	149382730	0.0272	-29076	Medag	0.108439
chr13	58089868	58092084	0.0272	10344	Klhl3	0.21252
chr17	68771722	68772255	0.0272	-64881	Tmem200c	0.21252
chr3	25733018	25733676	0.0272	419631	Nlgn1	0.248662
chr18	60901342	60902420	0.0272	-9820	Arsi	0.289708
chr5	25085601	25087647	0.0272	12995	Prkag2	0.388354
chr11	62279845	62282576	0.0272	0	Ttc19	0.512243
chr3	127133989	127135355	0.0272	-25950	LOC100862268	0.665213
chr12	46808824	46809860	0.0272	8915	Nova1	0.753776
chr15	43940386	43941037	0.0272	-70358	Tmem74	1
chr15	58705903	58707379	0.0272	116048	Tmem65	1
chr17	27586778	27588413	0.0272	-21052	AI413582	1
chr2	68301414	68303001	0.0272	168980	Stk39	1
chr1	62909100	62910703	0.0272	-114369	4930487H11Rik
chr12	102645276	102646632	0.0272	38388	Mir1936
chr16	39284126	39285284	0.0369	381782	Igsf11	0.0112468
chr5	66821854	66822529	0.0369	76015	Limch1	0.0142154
chr4	141505675	141508032	0.0454	30565	Spen	0.00135339
chr2	156189608	156190595	0.0454	-6052	Phf20	0.0178581
chr4	118281140	118283029	0.0454	8368	Ptprf	0.12919
chr4	43409489	43410394	0.0454	2988	Rusc2	0.336115
chr4	149723941	149724352	0.0454	13418	Tmem201	0.584856
chr17	29595265	29596660	0.0454	0	Tbc1d22bos
chr7	97427299	97430443	0.1686	-9790	Thrsp	1
chr11	59959069	59960524		4418	Rasd1	6.77618e-07
chr8	94358749	94359309		-27191	Herpud1	4.44822e-05
chr6	92439543	92441876		39516	Prickle2	0.000138199
chr13	102571265	102575092		-118466	Cd180	0.00073845
chr19	25276634	25277755		39433	Kank1	0.00073845
chr19	55747816	55749393		6007	Tcf7l2	0.0018096
chr13	55209288	55214275		0	Nsd1	0.00240058
chr19	4168780	4170808		4671	Carns1	0.00240058
chr10	80701109	80704798		0	Izumo4	0.00690725
chr14	76110015	76111838		0	Gpalpp1	0.0112468
chr5	81621013	81621480		599421	Adgrl3	0.0112468
chr18	67722808	67725241		0	Ptpn2	0.0142154
chr7	122370102	122371270		80978	Prkcb	0.0178581
chr12	108177292	108180542		0	Ccnk	0.0223017
chr1	55450561	55456727		44616	Plcl1	0.0341887
chr5	8573530	8574142		48810	Rundc3b	0.0341887
chr15	68068817	68074143		184713	Zfat	0.0419811
chr4	122921301	122924187		-35245	Cap1	0.0419811
chr7	48777294	48778683		-10320	Zdhhc13	0.0419811
chr1	185184046	185184438		-19730	Rab3gap2	0.0623003
chr11	55957719	55958994		81993	Nmur2	0.0623003
chr14	31215742	31216073		-1800	Sema3g	0.0623003
chr16	31363331	31369049		-48524	Apod	0.0753123
chr3	136892625	136893716		222560	Ppp3ca	0.0905903
chr1	126654951	126655826		-162025	Nckap5	0.108439
chr1	156426478	156430432		43896	Soat1	0.108439
chr7	16930083	16935557		-6052	Calm3	0.12919
chr8	13656890	13658343		19244	Rasa3	0.12919
chr19	31200143	31200818		15578	8430431K14Rik	0.153196
chr5	105670301	105670686		-29283	Lrrc8d	0.153196
chr14	67768749	67770822		23521	Gnrh1	0.180839
chr18	63893531	63894098		184837	Wdr7	0.180839
chr8	11311284	11314046		0	Col4a1	0.180839
chr8	82937324	82938725		73969	Rnf150	0.180839
chr9	24340197	24345906		157234	Dpy19l1	0.180839
chr1	162402817	162404072		73958	Dnm3	0.21252
chr12	112981446	112983473		4884	Btbd6	0.21252
chr2	158343138	158344323		17186	Snhg17	0.21252
chr4	96797151	96798111		-11992	Gm12695	0.248662
chr18	37925786	37926484		8939	Diap1	0.336115
chr12	98733295	98735574		0	Ptpn21	0.388354
chr10	75699467	75701976		-55460	Susd2	0.446903
chr5	70748034	70749113		93504	Gabrg1	0.512243
chr11	105347413	105348057		54768	Mrc2	0.584856
chr7	139246950	139250196		0	Pwwp2b	0.584856
chr10	95715964	95716581		-151798	Nudt4	0.665213
chr10	80085180	80085882		16820	Sbno2	0.957251
chr11	4822356	4823280		9855	Nf2	1
chr11	69008078	69008894		0	Pfas	1
chr12	106029882	106032309		19620	Vrk1	1
chr13	54873587	54875771		-73661	Unc5a	1
chr13	59668413	59670124		5660	Golm1	1
chr16	8706931	8708493		29849	Usp7	1
chr18	44379818	44381489		0	Dcp2	1
chr18	47314162	47314960		53908	Sema6a	1
chr2	10215587	10218110		62045	Itih5	1
chr2	39007129	39010116		0	Arpc5l	1
chr4	153216039	153222119		260711	Ajap1	1
chr5	92802508	92806268		-3114	Shroom3	1
chr6	84963234	84963740		105773	Exoc6b	1
chr8	14966360	14971090		-39935	Kbtbd11	1
chr9	107707105	107708768		1707	Sema3f	1
chr12	26115160	26115350		95155	Gm29687
chr12	26116179	26116555		93950	Gm29687
chr12	107516344	107516937		218551	4930465M20Rik
chr14	75874779	75876950		26857	Snora31
chr16	91009304	91012823		0	4930404I05Rik
chr17	84003743	84004707		5192	8430430B14Rik
chr2	131274909	131276719		-11333	Mir103-2
chr4	103576987	103578832		194488	Gm12718
chr5	92197058	92198219		17189	U90926
chr5	119057711	119058419		-49817	1700081H04Rik
chr7	63894525	63906857		-10000	E030018B13Rik
chr8	78339901	78342216		94436	Pou4f2
chr8	79145176	79145837		102746	1700011L22Rik
chr8	79145837	79146423		102160	1700011L22Rik
chr8	114286467	114287176		64302	4933408N05Rik
chr9	115604717	115605866		222899	Mir467h

### Sheet: ZT7VSZT19
H3K27ac oscillation				Target gene
Chrom	Start	End	pValue_Rhythmicity (ECHO/JTK_Cycle)	distanceToTSS	geneName	pvalue_JTK_Cycle
chr17	32165582	32167144	9.62001e-06	0	Notch3	0.0623003
chr9	46058058	46059890	4.16867e-05	45239	Sik3	0.0018096
chr5	142185518	142187617	0.0003	-213880	Foxk1	1
chr6	72517140	72517761	0.0008	-26630	Capg	0.0905903
chr16	11090057	11092224	0.0009	-2128	Txndc11	0.0112468
chr1	66328527	66329332	0.0009	-139115	Unc80	0.0142154
chr5	102149741	102150200	0.0009	-79821	Wdfy3	0.0142154
chr4	109858184	109859091	0.0009	-118934	Dmrta2	0.289708
chr8	119959936	119961714	0.0009	-30756	Crispld2	0.289708
chr11	70569337	70569627	0.0013	6457	Mink1	0.0905903
chr4	57698059	57698894	0.0013	129812	Palm2	0.584856
chr1	37024459	37025571	0.0021	-84933	Tmem131	0.00535971
chr2	169733940	169735050	0.0021	100295	Tshz2	0.0142154
chr16	81329233	81329594	0.0021	128537	Ncam2	0.0419811
chr10	85467939	85468523	0.0021	81126	Btbd11	0.0512748
chr9	64493962	64495357	0.0021	108337	Megf11	0.21252
chr6	119340895	119341559	0.0021	-10130	Lrtm2	0.665213
chr16	31135328	31135888	0.0021	-53897	Xxylt1	1
chr14	123187109	123187744	0.0021	17924	AA536875
chr11	112757940	112758616	0.0022	-23594	Sox9	0.000538386
chr1	84782640	84783395	0.0022	55909	Trip12	0.957251
chr5	149623902	149624852	0.0022	11463	Hsph1	1
chrX	11435051	11435879	0.0022	107230	Gm4906
chr2	64041516	64041966	0.0034	56072	Fign	0.000538386
chr3	88406997	88407962	0.0043	2354	Pmf1	0.0341887
chr4	138520356	138520970	0.0043	65209	Camk2n1	0.0341887
chr4	104452314	104452705	0.0043	84777	Dab1	0.0512748
chr4	62366300	62367294	0.0043	5600	Slc31a1	0.180839
chr8	120045988	120047504	0.0043	53519	Crispld2	0.289708
chr7	34605803	34607087	0.0043	45754	Kctd15	1
chr1	131181907	131182525	0.0053	28701	Eif2d	0.00100396
chr8	120313597	120314221	0.0053	-85368	A330074K22Rik	0.0018096
chr10	109843793	109844496	0.0053	155723	Nav3	0.0753123
chr1	91251955	91252582	0.0053	1637	Ube2f	0.180839
chr8	125513262	125514829	0.0053	-20553	Sipa1l2	0.850984
chr6	88044058	88045788	0.0082	0	Rab7	0.000538386
chr1	93609587	93610076	0.0082	25651	Stk25	0.0753123
chr6	119176594	119177695	0.0082	1342	Dcp1b	0.289708
chr12	117709170	117709880	0.0082	-133981	Cdca7l	1
chr3	139802268	139804464	0.0082	-223785	Mir7j
chr10	70564868	70565274	0.0085	27538	Phyhipl	6.56836e-05
chr1	136160468	136160824	0.0085	29068	Kif21b	0.000138199
chr16	3976245	3977898	0.0085	0	Nlrc3	0.00413037
chr5	144724775	144725576	0.0085	36002	Tmem130	0.00690725
chr11	74550365	74550924	0.0085	39234	Rap1gap2	0.0178581
chrX	169986473	169987050	0.0085	-7557	G530011O06Rik	0.0276905
chr11	6527063	6529470	0.0085	0	Gm11974	0.12919
chr8	35234767	35235255	0.0085	-140486	Ppp1r3b	0.388354
chr12	103376256	103377482	0.0085	0	Otub2	0.446903
chr5	150154354	150155161	0.0085	-104769	Fry	0.446903
chr15	18932849	18933438	0.0085	112521	Cdh10	1
chr1	158578115	158578750	0.0085	72491	Mir488
chr14	61645371	61645811	0.0085	-13262	Mir15a
chr6	39236039	39236619	0.0155	-29267	Kdm7a	0.00073845
chr2	169345992	169346351	0.0155	-287295	Tshz2	0.0142154
chr7	143649190	143649663	0.0155	0	Tnfrsf22	0.0341887
chr5	65908754	65910741	0.0155	45186	Rhoh	0.0623003
chr5	149621619	149623902	0.0155	12413	Hsph1	1
chr12	84532681	84533490	0.0155	-36338	Vsx2
chr9	58618640	58619087	0.018	36401	Nptn	0.0419811
chr6	82823908	82824432	0.018	-49455	Hk2	0.336115
chr15	99511543	99514584	0.018	13581	Faim2	1
chr3	58738349	58739076	0.018	45761	4930593A02Rik
chr9	49528717	49528991	0.018	10430	Gm11149
chr15	98628159	98629697	0.026	-2631	Cacnb3	0.248662
chr12	104575541	104576466	0.026	-102306	Gsc	0.512243
chr16	35266726	35267526	0.026	96392	Sec22a	0.957251
chr8	118455303	118456000	0.026	171549	Cdh13	1
chr9	120988045	120988850	0.026	32960	Mir7090
chr12	80034439	80035353	0.0272	77660	Zfp36l1	0.0178581
chr4	134998661	134999232	0.0272	67682	Syf2	1
chr2	92904030	92904507	0.0369	-10594	Syt13	0.000388933
chr11	98968652	98970056	0.0369	8182	Rara	0.00413037
chr14	76657071	76660266	0.0369	-17302	1700108F19Rik
chr7	49298443	49298763	0.0454	52255	Nav2	6.56836e-05
chr13	51767602	51768218	0.0454	25529	Sema4d	0.00316045
chr16	56677321	56677979	0.0454	39471	Tfg	0.0905903
chr15	95649259	95649976	0.0454	4795	Dbx2	0.12919
chr11	69880480	69881939	0.0454	0	Kctd11	0.850984
chr1	23921274	23922977	0.0454	0	Smap1	1
chr8	111359817	111360508	0.0454	-21915	Mlkl
chr10	85182849	85186296		0	Cry1	2.15391e-07
chr8	93953478	93954285		58355	Amfr	1.27623e-05
chr8	84661405	84666306		0	Ier2	0.0018096
chr6	112895857	112898007		49259	Srgap3	0.00240058
chr8	28870907	28871957		347679	Unc5d	0.00316045
chr8	125613643	125615464		29006	4930567H12Rik	0.0112468
chr9	62369236	62369871		27894	Anp32a	0.0112468
chr5	67008912	67009622		40497	Limch1	0.0142154
chr7	141538473	141540750		0	Chid1	0.0142154
chr8	119574014	119575897		0	Dnaaf1	0.0142154
chr1	154820306	154823182		-94387	Cacna1e	0.0341887
chr11	120357302	120360060		-1474	Fscn2	0.0341887
chr11	94528501	94529069		-7000	Mycbpap	0.0419811
chr1	60042184	60043664		0	Ica1l	0.0623003
chr11	120263065	120264536		30119	Bahcc1	0.0623003
chr10	79780219	79781427		2946	Fstl3	0.0753123
chr7	24377118	24378244		6856	Kcnn4	0.0753123
chr8	105253645	105256175		0	B3gnt9	0.0753123
chr18	61758368	61758767		27895	Afap1l1	0.0905903
chr11	50768759	50769649		58082	Zfp354c	0.12919
chr5	91402169	91403241		0	Btc	0.12919
chr6	124854281	124855312		2375	P3h3	0.12919
chr4	138012119	138013294		18664	Eif4g3	0.153196
chr5	121087968	121090412		-77877	Rph3a	0.180839
chr2	32215114	32215529		-21154	Pomt1	0.248662
chr12	28749712	28752439		0	Trappc12	0.289708
chr8	120033419	120035063		40950	Crispld2	0.289708
chr15	86835258	86836929		620800	Tbc1d22a	0.336115
chr18	5482160	5483003		-108857	Zeb1	0.336115
chr5	139452462	139454551		5983	3110082I17Rik	0.388354
chr6	86127276	86128099		49229	Add2	0.446903
chr11	5105071	5106073		4907	Rhbdd3	0.665213
chr16	32009725	32010816		-6439	Senp5	0.665213
chr19	10413441	10415069		24352	Syt7	0.753776
chr3	69274141	69275093		-41825	Ppm1l	0.753776
chr1	72465011	72466319		70245	2004-03-01	1
chr10	126861478	126863538		37833	Xrcc6bp1	1
chr11	50601628	50603689		0	Adamts2	1
chr11	78360172	78360623		16651	Unc119	1
chr11	120958104	120958622		9038	Slc16a3	1
chr13	95374449	95376027		0	Aggf1	1
chr15	95819743	95820951		28901	Ano6	1
chr15	99516637	99517554		10611	Faim2	1
chr18	35283586	35284396		-68563	Lrrtm2	1
chr2	117042158	117042687		-78384	Spred1	1
chr4	33827893	33828868		-95764	Cnr1	1
chr5	148254509	148255297		137518	Slc7a1	1
chr7	34924884	34925833		12478	Pepd	1
chr9	21852103	21853395		0	Dock6	1
chr9	99871612	99872876		3294	Sox14	1
chr11	118975669	118976322		-11866	Enpp7
chr13	28720046	28720636		-9174	Mir6368
chr16	13404727	13406492		-43031	Mir193b
chr17	29588768	29589757		6548	Tbc1d22bos
chr18	82984441	82984840		-63882	4930592I03Rik
chr2	151893310	151894419		-16913	Angpt4
chr5	48114082	48114580		-109362	Mir218-1
chr5	112424035	112425007		-24419	Gm6588

### Sheet: ZT11VSZT23
H3K27ac oscillation				Target gene
Chrom	Start	End	pvalue_Rhythmicity (ECHO/JTK_CYCLE)	distanceToTSS	geneName	pvalue_JTK_CYCLE
chr17	37055587	37057176	9.80341e-05	9622	Gabbr1	0.0905903
chr5	133482691	133483940	0.0003	-615808	Gatsl2	1
chr12	98278988	98279461	0.0003	10354	Gpr65
chr17	25591756	25593439	0.0005	12583	Lmf1	0.753776
chr16	29838983	29839758	0.0005	139366	Gm1968
chr7	17055684	17063036	0.0008	0	Hif3a	4.44822e-05
chr4	55057802	55058663	0.0008	109858	Zfp462	0.0419811
chr2	5644504	5644988	0.0008	31058	Camk1d	0.12919
chr10	17355406	17356126	0.0008	-259625	Gm20125
chr7	48749321	48750094	0.0009	-38909	Zdhhc13	0.0419811
chr7	81265028	81266843	0.0009	51225	Pde8a	0.0905903
chr2	68966295	68966806	0.0009	104739	Cers6	0.584856
chr15	100953648	100954130	0.0009	17378	Scn8a	1
chr2	3172447	3174387	0.0009	54060	Fam171a1	1
chr3	104007709	104008155	0.0009	-39394	Phtf1os	1
chr4	136686387	136686904	0.0009	63767	Lactbl1
chr1	127838904	127839766	0.0013	524	Map3k19	2.9743e-05
chr12	80573433	80576046	0.0013	54444	Galnt16	0.00884243
chr4	99941797	99945142	0.0013	12347	Pgm2	0.0223017
chr18	57154312	57154978	0.0013	21223	Megf10	0.0276905
chr11	97407726	97408295	0.0013	-41865	Arhgap23	0.0341887
chr3	144456931	144457545	0.0013	112671	Hs2st1	0.0419811
chr3	104396412	104396849	0.0013	115007	Lrig2	0.584856
chr2	28567822	28568343	0.0013	-4461	Cel
chr9	48748237	48750329	0.0021	85616	Zbtb16	0.000197138
chr17	56100033	56101584	0.0021	8218	Plin4	0.00073845
chr5	34182020	34184390	0.0021	3320	Mxd4	0.0178581
chr4	133107905	133109360	0.0021	-21273	Wasf2	0.180839
chr5	139267551	139268383	0.0021	14055	Get4	0.21252
chr10	75677409	75679329	0.0021	-33402	Susd2	0.446903
chr19	46906041	46912884	0.0021	49467	Nt5c2	1
chr5	149624852	149625230	0.0021	11085	Hsph1	1
chr12	26115350	26116179	0.0021	94326	Gm29687
chr17	53542641	53545178	0.0021	-3191	Pp2d1
chr18	68241497	68243596	0.0021	17377	Mir7219
chr8	111712029	111712493	0.0022	19643	Bcar1	0.00316045
chr5	117993925	117994868	0.0022	17156	Fbxo21	0.12919
chr10	59964431	59966469	0.0022	-12662	Ddit4	0.21252
chr2	25466326	25472137	0.0022	0	Ptgds	0.289708
chr5	150337254	150338739	0.0022	77325	Fry	0.446903
chr16	31008064	31008415	0.0022	73017	Xxylt1	1
chr5	142414047	142415212	0.0022	12551	Foxk1	1
chr5	124211052	124211799	0.0022	-17926	Pitpnm2os1
chr17	46865969	46867766	0.0034	-22855	Tbcc	0.0223017
chr15	97742430	97742851	0.0034	-11026	Endou	0.0419811
chr3	130690051	130691436	0.0034	18008	Ostc	0.0905903
chr9	121955862	121956321	0.0034	4843	Fam198a	0.0905903
chr1	156494524	156495017	0.0034	-20197	Soat1	0.108439
chr4	98091768	98092489	0.0034	290776	Tm2d1	0.108439
chr2	128786145	128787141	0.0034	-31162	Tmem87b	0.180839
chr1	193242262	193243367	0.0034	0	Hsd11b1	0.957251
chr11	108243174	108243964	0.0034	99924	Prkca	1
chr3	123013277	123013704	0.0034	21283	Myoz2
chr10	20065313	20066300	0.0043	-82620	Map7	0.000197138
chr12	72359820	72360243	0.0043	48811	Rtn1	0.00884243
chr10	4402721	4403615	0.0043	-14614	Zbtb2	0.0112468
chr2	163413572	163414893	0.0043	4577	Oser1	0.0178581
chr19	29022546	29027578	0.0043	-19905	1700018L02Rik	0.0753123
chr4	43393807	43396221	0.0043	-10281	Rusc2	0.336115
chr2	135850320	135852893	0.0043	108491	Plcb4	0.446903
chr13	59116075	59116720	0.0043	308379	Ntrk2	1
chr2	162993180	162993205	0.0043	1766	Sgk2	1
chr2	170388405	170388887	0.0043	32045	Bcas1os2
chr3	89359958	89360622	0.0043	4631	Dcst1
chr7	49544798	49545342	0.0043	91493	Dbx1
chr7	80063524	80063954	0.0043	11303	Gm21057
chr7	97642210	97643396	0.0043	1716	Rsf1os1
chr9	22374263	22375620	0.0043	3603	Mir680-2
chr6	90469747	90470366	0.0053	7122	Klf15	1.96221e-05
chr16	18307773	18308776	0.0053	-18606	Dgcr8	0.00100396
chr1	20917155	20918832	0.0053	26534	Paqr8	0.0223017
chr10	125965626	125969966	0.0053	0	Lrig3	0.0341887
chr8	10811516	10813188	0.0053	69266	B930025P03Rik	0.0341887
chr2	33058918	33059839	0.0053	27365	Garnl3	0.0512748
chr4	122957647	122961376	0.0053	0	Mfsd2a	0.180839
chr10	59973168	59975609	0.0053	-21399	Ddit4	0.21252
chr17	5935786	5936424	0.0053	-4856	Synj2	0.388354
chr7	130129191	130129634	0.0053	137174	Fgfr2	1
chr4	56652876	56655388	0.0053	86037	Actl7b
chr6	83560511	83560885	0.0053	-7154	Gm21284
chr2	93170395	93170971	0.0082	-16613	Trp53i11	0.000538386
chr13	102597184	102600126	0.0082	-93432	Cd180	0.00073845
chr15	81834690	81840634	0.0082	17692	Tob2	0.00073845
chr17	56106395	56111855	0.0082	0	Plin4	0.00073845
chr17	47748785	47749875	0.0082	10855	Tfeb	0.00100396
chr6	126668850	126670524	0.0082	-23050	Kcna1	0.00240058
chr9	50738557	50739302	0.0082	7219	2310030G06Rik	0.00413037
chr3	96112915	96114549	0.0082	8389	Otud7b	0.00884243
chr16	52443868	52444390	0.0082	8607	Alcam	0.0276905
chr16	93798276	93798951	0.0082	-33170	Morc3	0.0512748
chr4	106797902	106799868	0.0082	0	Acot11	0.0623003
chr9	66137596	66139010	0.0082	10986	Fam96a	0.180839
chr6	37340961	37341354	0.0082	-40986	Dgki	0.21252
chr7	125989804	125990088	0.0082	92323	Gsg1l	0.336115
chr10	74987210	74988657	0.0082	19980	Gnaz	0.512243
chr12	49385062	49385464	0.0082	2056	Foxg1	0.512243
chr2	30525553	30525947	0.0082	-51355	Ier5l	0.753776
chr15	98998280	98998800	0.0082	12316	4930578M01Rik	0.957251
chr2	162990839	162993180	0.0082	0	Sgk2	1
chr10	118587148	118587612	0.0082	-30624	Tmevpg1
chr9	68679049	68681199	0.0085	25264	Rora	0.000388933
chr13	102588815	102592131	0.0085	-101427	Cd180	0.00073845
chr4	8077577	8078343	0.0085	160698	Car8	0.00535971
chr9	106327458	106327994	0.0085	-40638	Dusp7	0.0419811
chr17	78273572	78274569	0.0085	73325	Crim1	0.0512748
chr10	75692829	75695779	0.0085	-48822	Susd2	0.446903
chr4	149732334	149734570	0.0085	3200	Tmem201	0.584856
chr10	42247784	42252427	0.0085	24315	Foxo3	1
chr12	106196198	106196800	0.0085	185936	Vrk1	1
chr2	27699280	27700717	0.0085	-8575	Rxra	1
chrX	13525045	13525954	0.0085	57374	Nyx	1
chr13	98970602	98971199	0.0085	13366	1700024P04Rik
chr14	34874348	34875042	0.0085	-19567	Mir346
chr15	88852752	88855685	0.0122	-6509	Pim3	1.94415e-06
chr10	21991415	22000283	0.0122	0	Sgk1	4.44822e-05
chr6	128090836	128091283	0.0122	52295	Tspan9	0.000278289
chr9	14387974	14389133	0.0122	-6733	Endod1	0.000388933
chr1	54126284	54130198	0.0122	64836	Hecw2	0.00316045
chr14	64281077	64282309	0.0122	134647	Msra	0.00690725
chr1	179923134	179924511	0.0122	-36578	Cdc42bpa	0.0341887
chr16	85199602	85201391	0.0122	-25896	App	0.0419811
chr13	20231612	20233357	0.0122	141106	Elmo1	0.12919
chr3	138963022	138963884	0.0122	111317	Rap1gds1	0.512243
chr18	79048693	79052287	0.0122	57104	Setbp1	0.753776
chr9	61553110	61555036	0.0122	180745	Tle3	1
chr5	121387998	121390498	0.0155	-2384	Trafd1	0.000388933
chr3	130545236	130545700	0.0155	-71748	Etnppl	0.00316045
chr8	70559917	70563534	0.0155	20243	Ell	0.00690725
chr2	102347950	102348569	0.0155	52331	Trim44	0.0276905
chr4	70316465	70319056	0.0155	91311	Cdk5rap2	0.12919
chr16	20677956	20678583	0.0155	5230	Eif4g1	0.153196
chr8	119412882	119413357	0.0155	17991	Mlycd	0.388354
chr17	27799256	27800955	0.0155	19587	D17Wsu92e	0.850984
chr19	21329269	21329768	0.0155	56992	Zfand5	0.850984
chr8	120167462	120168912	0.0155	8557	Fam92b	0.957251
chr11	4215767	4217973	0.0155	-278	Gatsl3	1
chr18	35912946	35913419	0.0155	-51411	Psd2	1
chr1	55740541	55751808	0.0155	-179433	9130227L01Rik
chr10	21650407	21655338	0.0155	-35507	Gm5420
chr2	166632973	166633553	0.0155	-39165	Mir6364
chr4	57716485	57717956	0.0155	-127292	Akap2
chr1	179852845	179855375	0.018	-48831	Ahctf1	0.00100396
chr8	123775545	123779954	0.018	-26042	Rab4a	0.00413037
chr14	62002967	62003872	0.018	289107	Dleu7	0.0142154
chr19	58931013	58932245	0.018	-11180	Eno4	0.0623003
chr11	30138214	30139025	0.018	59232	Sptbn1	0.0753123
chr4	98102743	98103438	0.018	279827	Tm2d1	0.108439
chr14	30649420	30651084	0.018	-3291	Rft1	0.180839
chr4	48621023	48623996	0.018	35831	Tmeff1	0.180839
chr6	113109370	113109735	0.018	31732	Setd5	0.248662
chr7	141952877	141954121	0.018	3127	Brsk2	0.336115
chr9	57722597	57724264	0.018	14029	Edc3	0.512243
chr5	118258604	118259736	0.018	13378	2410131K14Rik	1
chr7	139478545	139482262	0.018	89437	Inpp5a	1
chr9	86442373	86443116	0.018	21800	Ube2cbp	1
chr3	107852708	107853402	0.018	-23828	Eps8l3
chr6	128129103	128129856	0.026	13722	Tspan9	0.000278289
chr10	59977493	59980166	0.026	-22639	Ascc1	0.000388933
chr18	5748478	5749043	0.026	-156042	Gm10125	0.00073845
chr1	34187847	34191157	0.026	27518	Dst	0.00413037
chr16	40471038	40472102	0.026	-1061240	Lsamp	0.00535971
chr5	134445815	134446308	0.026	9954	Gtf2ird1	0.00690725
chr9	103469003	103469498	0.026	10830	Bfsp2	0.0178581
chr11	116161190	116162645	0.026	5533	Fbf1	0.0341887
chr18	82542405	82543397	0.026	-11066	Mbp	0.0341887
chr13	20247786	20251839	0.026	157280	Elmo1	0.12919
chr13	52083345	52083918	0.026	-12823	4921525O09Rik	0.336115
chr3	105366422	105366862	0.026	-85468	Kcnd3	0.336115
chr2	164856501	164858015	0.026	0	Pltp	0.446903
chr2	24742436	24743192	0.026	19960	Cacna1b	0.512243
chr12	107993832	107994681	0.026	8733	Bcl11b	0.753776
chr2	85223924	85225083	0.026	-27226	Lrrc55	1
chr5	141138828	141139541	0.026	-101993	Sdk1	1
chr11	14181500	14182082	0.026	-2460	4930554G24Rik
chr14	34937432	34940114	0.026	42824	Mir346
chr7	101476712	101478174	0.026	1337	Mir139
chr9	50118325	50119585	0.026	113597	2310003N18Rik
chr1	179875946	179877104	0.0272	-71932	Ahctf1	0.00100396
chr8	117267929	117268295	0.0272	10911	Cmip	0.00100396
chr6	112924795	112926045	0.0272	21221	Srgap3	0.00240058
chr4	135246734	135247989	0.0272	24771	Clic4	0.00316045
chr6	31260860	31262485	0.0272	40510	2210408F21Rik	0.00413037
chr2	160802741	160808305	0.0272	64685	Zhx3	0.0142154
chr10	63429577	63430639	0.0272	0	Ctnna3	0.0341887
chr2	49724412	49725835	0.0272	-61851	Lypd6b	0.0512748
chr9	121937423	121938456	0.0272	149	1700048O20Rik	0.0623003
chr5	124333814	124334334	0.0272	5726	2810006K23Rik	0.0905903
chr16	32060073	32060387	0.0272	18955	Pak2	0.108439
chr4	41654212	41655340	0.0272	-13911	Enho	0.153196
chr5	140256935	140257846	0.0272	63706	Mad1l1	0.153196
chr9	106311234	106312390	0.0272	30174	Poc1a	0.446903
chr2	150831743	150832535	0.0272	44948	Pygb	1
chr8	24028332	24031017	0.0272	358672	Zmat4	1
chr8	118496586	118496904	0.0272	212832	Cdh13	1
chr7	113149993	113151734	0.0272	-7979	4930543E12Rik
chr7	38216415	38220558	0.0369	7436	Plekhf1	1.96221e-05
chr16	30597203	30597951	0.0369	-1772	Fam43a	4.44822e-05
chr16	34425326	34427459	0.0369	86568	Kalrn	0.00073845
chr4	48408595	48409329	0.0369	64093	Tex10	0.00413037
chr4	119232940	119234677	0.0369	0	P3h1	0.00884243
chr1	159577999	159578701	0.0369	54231	Tnr	0.0223017
chr7	139884003	139884516	0.0369	-10180	Kndc1	0.0753123
chr9	37350555	37352881	0.0369	-2164	Ccdc15	0.108439
chr11	20914386	20915163	0.0369	-83279	Lgalsl	0.153196
chr2	25476515	25480954	0.0369	-6767	Ptgds	0.289708
chr14	30869746	30871295	0.0369	-7962	Mustn1	0.336115
chr17	50054642	50056339	0.0369	134158	Rftn1	0.336115
chr8	84708685	84709060	0.0369	7229	Lyl1	0.753776
chr11	69769701	69770339	0.0369	3790	Zbtb4	1
chr15	27807686	27811996	0.0369	-126145	Fam105a	1
chr4	142157390	142157802	0.0369	52406	Kazn	1
chr5	120164065	120164538	0.0369	-24803	Gm10390
chr6	89268755	89269315	0.0369	16410	4930512J16Rik
chr8	106253001	106253986	0.0369	-28243	4930506A18Rik
chr8	93981566	93982538	0.0454	30102	Amfr	1.27623e-05
chr1	132852885	132853690	0.0454	-26665	Lrrn2	0.00413037
chr6	83778022	83779119	0.0454	-2211	Tex261	0.0178581
chr1	180104699	180105277	0.0454	88208	Adck3	0.0623003
chr1	72608871	72609365	0.0454	25621	Smarcal1	0.0753123
chr2	30261628	30271238	0.0454	0	Phyhd1	0.0905903
chr2	90488826	90491840	0.0454	-9653	Ptprj	0.108439
chr12	113067629	113068595	0.0454	-5907	Tex22	0.248662
chr2	152784166	152790647	0.0454	29994	Cox4i2	0.446903
chr13	36532724	36534717	0.0454	199760	Nrn1	0.850984
chr8	121668312	121669640	0.0454	-16380	Zcchc14	0.957251
chr11	117103789	117104434	0.0454	-10738	Sec14l1	1
chr9	110672357	110674148	0.0454	15855	Ccdc12	1
chr10	21626507	21630866	0.0454	33363	1700020N01Rik
chr10	21635645	21637787	0.0454	42501	1700020N01Rik
chr11	88600558	88601595	0.0454	-17656	0610039H22Rik
chr18	68794144	68795309	0.0454	54745	Mir6356
chr5	135640913	135641354	0.1686	8260	Rhbdd2	0.388354
chr9	50374164	50374887	0.62	-119638	Plet1	0.0178581
chr16	18779293	18779742		2447	Cldn5	1.52729e-08
chr1	91435305	91437390		21938	Per2	1.16694e-07
chr14	20606397	20609128		9226	Usp54	1.16694e-07
chr7	105727893	105730611		5973	Rrp8	3.86844e-07
chr9	44077079	44077484		-7436	Usp2	3.86844e-07
chr18	77794256	77796018		0	Pstpip2	6.77618e-07
chr15	88848323	88852492		-9702	Pim3	1.94415e-06
chr8	70831971	70834604		5116	Arrdc2	5.15496e-06
chr4	152038833	152040296		0	Nol9	8.1764e-06
chr8	93964934	93965392		47248	Amfr	1.27623e-05
chr6	90465946	90467677		3321	Klf15	1.96221e-05
chr7	25379745	25380301		2927	4732471J01Rik	1.96221e-05
chr15	59618112	59618948		-29706	Trib1	2.9743e-05
chr15	59631506	59632550		-16104	Trib1	2.9743e-05
chr7	17055440	17055684		995	Hif3a	4.44822e-05
chr12	4675439	4677211		61172	Fam228a	6.56836e-05
chr2	128745943	128747563		46947	Mertk	6.56836e-05
chr7	19078582	19084514		0	Dmpk	6.56836e-05
chr7	130860203	130861894		-4016	Plekha1	6.56836e-05
chr6	92625678	92626406		-58313	Prickle2	0.000138199
chr5	116278627	116279046		9939	Ccdc60	0.000197138
chr7	130817997	130818644		43929	Btbd16	0.000197138
chr9	48722484	48724803		111142	Zbtb16	0.000197138
chr9	48732881	48742200		93745	Zbtb16	0.000197138
chr9	48759959	48761249		74696	Zbtb16	0.000197138
chr9	48834494	48837366		0	Zbtb16	0.000197138
chr14	63435902	63438025		0	Fam167a	0.000278289
chr9	14389326	14391331		-8085	Endod1	0.000388933
chr9	69036626	69037817		-252024	Rora	0.000388933
chr18	23541846	23543263		44365	Dtna	0.000538386
chr3	153593192	153594289		130844	St6galnac3	0.00073845
chr5	103760133	103761166		5561	Aff1	0.00073845
chr7	120940682	120943753		22939	Polr3e	0.00073845
chr8	124386669	124387266		46670	Pgbd5	0.00073845
chr8	124448527	124450625		-14592	Pgbd5	0.00073845
chr16	8668452	8672534		0	Carhsp1	0.00100396
chr17	35172340	35173310		2691	Aif1	0.00100396
chr2	173021977	173022673		76	Rbm38	0.00100396
chr9	48673071	48677473		-67995	Nnmt	0.00100396
chr9	48677903	48680087		-72827	Nnmt	0.00100396
chr9	55511445	55512450		0	Etfa	0.00100396
chr12	70867321	70867626		41808	Frmd6	0.00135339
chr2	13767268	13768903		24617	St8sia6	0.00135339
chr2	181385977	181387164		1728	Slc2a4rg-ps	0.00135339
chr5	32784870	32786732		0	Pisd	0.00135339
chr7	113792345	113792812		26348	Spon1	0.00135339
chr9	25171439	25171987		-19659	Herpud2	0.00135339
chr10	71361973	71362533		14181	Ipmk	0.0018096
chr2	19144050	19148032		-51086	Armc3	0.0018096
chr8	14904504	14909551		-2112	Arhgef10	0.0018096
chr8	84649570	84651654		11198	Ier2	0.0018096
chr8	120264595	120266028		-36366	A330074K22Rik	0.0018096
chr14	24238442	24239672		6248	Dlg5	0.00240058
chr14	88226069	88226772		244624	Pcdh20	0.00240058
chr2	91974536	91975032		-10974	Dgkz	0.00240058
chr6	126658319	126659570		-12519	Kcna1	0.00240058
chr14	65551685	65552098		41014	Elp3	0.00316045
chr15	76154362	76156853		-27807	BC024139	0.00316045
chr17	65732599	65735348		37404	Rab31	0.00316045
chr4	101565952	101567375		15359	Dnajc6	0.00316045
chr8	111796172	111797549		-52324	Bcar1	0.00316045
chr12	71933548	71935881		44006	Daam1	0.00413037
chr17	44029284	44033468		-45378	Enpp5	0.00413037
chr4	125317528	125318458		-172373	Grik3	0.00413037
chr4	117276684	117277785		24345	Tmem53	0.00535971
chr4	124817549	124818590		15001	Mtf1	0.00535971
chr6	113656401	113657722		17935	Irak2	0.00535971
chr12	74229790	74232265		-52011	1700086L19Rik	0.00690725
chr12	86931430	86933609		-13432	Cipc	0.00690725
chr2	91286316	91286716		21202	Arfgap2	0.00690725
chr2	91323503	91324615		58389	Arfgap2	0.00690725
chr2	166139763	166140963		14322	Sulf2	0.00690725
chr3	31149169	31155199		0	Cldn11	0.00690725
chr4	119137524	119139718		28780	Slc2a1	0.00690725
chr4	127771976	127772834		198007	CK137956	0.00690725
chr8	120656206	120658700		9412	Emc8	0.00690725
chr9	47386937	47388375		-141977	Cadm1	0.00690725
chr9	95666605	95668477		28978	Pcolce2	0.00690725
chr12	72273410	72274026		-36684	Rtn1	0.00884243
chr13	42950071	42951036		83825	Phactr1	0.00884243
chr15	89309288	89313353		1958	Sbf1	0.00884243
chr3	95878564	95879160		3068	Ciart	0.00884243
chr7	117461776	117462491		80798	Xylt1	0.00884243
chr15	79735668	79736085		6451	Sun2	0.0112468
chr16	10544795	10546051		0	Clec16a	0.0112468
chr8	27174113	27174593		53	Rab11fip1	0.0112468
chr8	70803450	70809837		0	Il12rb1	0.0112468
chr8	120124347	120125630		10196	6430548M08Rik	0.0112468
chr9	62354869	62356078		13527	Anp32a	0.0112468
chr9	120143124	120146453		-3289	Mobp	0.0112468
chr1	20845838	20847521		-25626	Mcm3	0.0142154
chr1	182474106	182476546		40937	Capn2	0.0142154
chr1	182484168	182485997		31486	Capn2	0.0142154
chr11	101301389	101302511		0	Becn1	0.0142154
chr13	45809430	45810987		154004	Atxn1	0.0142154
chr13	81134949	81138266		170876	9330111N05Rik	0.0142154
chr2	160808305	160808910		64080	Zhx3	0.0142154
chr5	139075931	139076515		53237	Prkar1b	0.0142154
chr10	20672979	20675189		49879	Pde7b	0.0178581
chr4	120333108	120333492		-45848	Foxo6	0.0178581
chr5	113132576	113133381		29932	2900026A02Rik	0.0178581
chr6	83774865	83776882		0	Tex261	0.0178581
chr1	153417393	153419167		-3161	E330020D12Rik	0.0223017
chr11	60701690	60704524		2001	Llgl1	0.0223017
chr12	116923473	116924727		226542	Gm10421	0.0223017
chr13	33004159	33005420		0	Serpinb9	0.0223017
chr8	124259493	124260346		28100	Galnt2	0.0223017
chr9	29231305	29232579		730550	Ntm	0.0223017
chr11	88821136	88821452		30051	Akap1	0.0276905
chr13	47244356	47245422		50354	Rnf144b	0.0276905
chr15	74922430	74922856		-32195	Ly6e	0.0276905
chr2	30244750	30245649		6982	Lrrc8a	0.0276905
chr2	93303928	93304432		30055	Tspan18	0.0276905
chr3	88023060	88023540		3971	Hapln2	0.0276905
chr5	34444375	34444977		69002	Tnip2	0.0276905
chr5	112558413	112559100		18098	Sez6l	0.0276905
chr8	88137464	88139050		0	Heatr3	0.0276905
chr1	135671657	135672443		-56754	Csrp1	0.0341887
chr1	179930265	179932933		-28156	Cdc42bpa	0.0341887
chr11	115264974	115265684		1559	Grin2c	0.0341887
chr14	25736226	25738070		30786	Zcchc24	0.0341887
chr14	70570219	70573260		-4587	Nudt18	0.0341887
chr19	27429289	27429763		145	D19Bwg1357e	0.0341887
chr2	50065844	50066928		0	Lypd6	0.0341887
chr3	136167353	136167986		158060	Bank1	0.0341887
chr9	118951416	118952939		24881	Ctdspl	0.0341887
chr11	103807585	103811014		33411	Wnt3	0.0419811
chr16	3907540	3910053		0	1700037C18Rik	0.0419811
chr2	58048978	58054209		0	Ermn	0.0419811
chr4	65476060	65478075		-126911	Trim32	0.0419811
chr8	93870381	93872054		-56827	4930488L21Rik	0.0419811
chr9	122022390	122024204		-26365	Pomgnt2	0.0419811
chr2	33283703	33284157		67743	Angptl2	0.0512748
chr5	125052945	125053960		49471	Fam101a	0.0512748
chr7	35396515	35397635		0	Cep89	0.0512748
chr9	28539684	28540426		748416	Opcml	0.0512748
chr14	122461798	122466413		0	Zic5	0.0623003
chr16	24489232	24490024		-39290	Morf4l1-ps1	0.0623003
chr2	28543073	28548295		9610	Ralgds	0.0623003
chr2	166817867	166819405		12287	Arfgef2	0.0623003
chr11	30160742	30161674		36583	Sptbn1	0.0753123
chr3	142699819	142701924		0	Ccbl2	0.0753123
chr6	40431040	40433279		2854	E330009J07Rik	0.0753123
chr7	139883342	139883678		-11018	Kndc1	0.0753123
chr14	46157987	46158787		73961	Gm1821	0.0905903
chr16	55820446	55822850		0	Nfkbiz	0.0905903
chr17	88570692	88571583		40569	Ppp1r21	0.0905903
chr2	157395239	157396525		27646	Manbal	0.0905903
chr5	21680695	21681765		19580	Napepld	0.0905903
chr5	65166582	65167275		-32421	Wdr19	0.0905903
chr5	116421944	116423102		0	Hspb8	0.0905903
chr6	72570999	72572689		21353	Capg	0.0905903
chr8	121786001	121787240		42329	Klhdc4	0.0905903
chr1	156420472	156421735		52593	Soat1	0.108439
chr12	8451376	8452061		47924	Rhob	0.108439
chr12	72944135	72946858		4191	Six6	0.108439
chr18	32359616	32365177		-12040	Bin1	0.108439
chr5	114537448	114538215		-30036	Fam222a	0.108439
chr6	85513017	85513484		58	Egr4	0.108439
chr13	20229770	20230946		139264	Elmo1	0.12919
chr15	95608048	95608693		46078	Dbx2	0.12919
chr2	101796930	101798158		0	Prr5l	0.12919
chr5	37090694	37092190		39838	Jakmip1	0.12919
chr5	123598968	123600240		-25954	Vps33a	0.12919
chr5	150122836	150123617		104162	Rxfp2	0.12919
chr8	86687058	86688867		35490	Lonp2	0.12919
chr9	59070994	59071723		-34554	Neo1	0.12919
chr10	60079968	60083490		-22767	Spock2	0.153196
chr5	140095324	140096506		187382	Elfn1	0.153196
chr12	100402360	100403871		116951	Ttc7b	0.180839
chr2	60880867	60881450		0	Rbms1	0.180839
chr3	88450314	88450769		4992	Sema4a	0.180839
chr7	46012795	46013150		17136	Abcc6	0.180839
chr1	60489401	60490404		76361	Raph1	0.21252
chr10	59968690	59971798		-16921	Ddit4	0.21252
chr13	32827647	32828072		23113	Serpinb1a	0.21252
chr13	48929534	48930252		37576	Fam120a	0.21252
chr15	3230945	3231777		-38990	Sepp1	0.21252
chr2	31135159	31135907		6101	Fnbp1	0.21252
chr2	178303020	178309377		98281	Sycp2	0.21252
chrX	48139090	48139943		-6584	Sash3	0.21252
chr11	3481673	3485561		-2666	Pla2g3	0.248662
chr11	119055782	119057256		-14870	Cbx8	0.248662
chr12	80203367	80204419		55952	Actn1	0.248662
chr13	74013602	74014381		4184	Tppp	0.248662
chr2	26490288	26491617		12205	Notch1	0.248662
chr4	58552793	58553916		0	Lpar1	0.248662
chr4	155468980	155469614		0	Tmem52	0.248662
chr12	104749504	104750009		1943	Dicer1	0.289708
chr17	26670608	26673116		-3280	Atp6v0e	0.289708
chr2	144206327	144208427		-17038	Gm5535	0.289708
chr3	101806487	101807110		29113	Mab21l3	0.289708
chr4	140657186	140657861		8026	Arhgef10l	0.289708
chr1	86237034	86237519		-65702	B3gnt7	0.336115
chr14	30871550	30872391		-6866	Mustn1	0.336115
chr14	69731207	69733683		0	4930480K23Rik	0.336115
chr15	72681556	72682490		127834	Peg13	0.336115
chr15	94403213	94404983		0	Adamts20	0.336115
chr17	84864245	84866756		-73460	Lrpprc	0.336115
chr18	65685076	65685742		-12526	Oacyl	0.336115
chr2	164885256	164887152		5889	Pcif1	0.336115
chr9	108104838	108105421		-10359	Apeh	0.336115
chr10	60218064	60219621		0	Chst3	0.388354
chr14	25663659	25665030		-29140	Ppif	0.388354
chr7	28371664	28373471		0	Plekhg2	0.388354
chr8	72443298	72444528		0	1700030K09Rik	0.388354
chr8	119823696	119825813		14766	Cotl1	0.388354
chr10	25171240	25171814		127349	Akap7	0.446903
chr10	39624327	39625072		11394	Traf3ip2	0.446903
chr11	101698636	101701905		-31051	Dhx8	0.446903
chr16	15636961	15638469		0	Mcm4	0.446903
chr16	91744632	91744993		15262	Itsn1	0.446903
chr17	28005214	28010402		70182	Tcp11	0.446903
chr2	25163182	25164022		-16736	Nrarp	0.446903
chr4	8858627	8860645		168222	Chd7	0.446903
chr6	86623790	86624766		-3408	Asprv1	0.446903
chr1	43048614	43049412		49210	Tgfbrap1	0.512243
chr18	80316108	80317821		46433	Kcng2	0.512243
chr2	174415870	174416327		67	Nelfcd	0.512243
chr5	85685756	85686925		378658	Cenpc1	0.512243
chr5	112305019	112306167		-20202	Tfip11	0.512243
chr1	152792287	152794423		-13467	Ncf2	0.584856
chr12	3392597	3395092		27466	Kif3c	0.584856
chr16	13400697	13402548		42277	Mkl2	0.584856
chr16	65105424	65106117		0	Htr1f	0.584856
chr18	61105877	61106736		306	Csf1r	0.584856
chr4	141477269	141479139		32597	Zbtb17	0.584856
chr8	24989886	24991027		25895	Adam9	0.584856
chr9	22001955	22002676		0	Ccdc151	0.584856
chr10	26329201	26329737		45448	L3mbtl3	0.665213
chr18	60766306	60767365		-7231	Rps14	0.665213
chr6	119334536	119335315		-3771	Lrtm2	0.665213
chr10	43276677	43277516		55192	Pdss2	0.753776
chr13	18790280	18790705		72989	Vps41	0.753776
chr13	54606703	54607704		3568	Cltb	0.753776
chr16	18339096	18340767		3165	Tango2	0.753776
chr6	46887993	46888424		-355972	Cntnap2	0.753776
chr9	20793210	20795446		19588	Col5a3	0.753776
chr1	179135859	179137009		380994	Smyd3	0.850984
chr14	20723809	20724654		9908	Ndst2	0.850984
chr2	34772079	34773636		0	Hspa5	0.850984
chr11	75308421	75309328		39055	Rpa1	0.957251
chr17	34647082	34647885		0	Atf6b	0.957251
chr19	53181347	53181959		37351	Add3	0.957251
chr8	81360156	81361320		17595	Inpp4b	0.957251
chr8	121665478	121666255		-13546	Zcchc14	0.957251
chr1	91199846	91201065		20025	Ramp1	1
chr1	190635292	190636027		275743	Rps6kc1	1
chr11	4116289	4117086		1643	Sec14l2	1
chr11	32236019	32236764		9515	Mpg	1
chr11	94445031	94446223		27975	Cacna1g	1
chr11	94454721	94456637		17561	Cacna1g	1
chr11	102578384	102580504		0	Gm11627	1
chr11	116145496	116146264		-6629	Mrpl38	1
chr12	91749665	91750349		36087	Ston2	1
chr13	30973317	30974682		0	Exoc2	1
chr13	92238710	92239159		-115624	Dhfr	1
chr15	81894599	81900075		22137	Aco2	1
chr17	27683012	27683449		-1790	Pacsin1	1
chr18	11873209	11873562		-32772	Mir1901	1
chr18	31938890	31939348		7384	Lims2	1
chr18	64617728	64618940		42060	Atp8b1	1
chr18	69609787	69610917		264067	Tcf4	1
chr19	10069909	10073240		28263	Fads2	1
chr2	5097902	5098467		-33965	Optn	1
chr2	12896402	12897603		-26438	Pter	1
chr2	34026838	34028146		79589	C230014O12Rik	1
chr2	156696732	156697537		23372	4930405A21Rik	1
chr2	157345263	157345991		664	Ghrh	1
chr2	158799314	158799947		4508	Dhx35	1
chr2	162990809	162990839		-576	Sgk2	1
chr3	51539676	51540466		-19291	5031434O11Rik	1
chr3	52267430	52270506		0	Foxo1	1
chr3	118510704	118511305		-50873	Dpyd	1
chr4	118146076	118151038		-11131	St3gal3	1
chr4	133863608	133865890		8841	Rps6ka1	1
chr4	134930285	134931952		0	Syf2	1
chr4	148325496	148325989		-37532	Ptchd2	1
chr4	150604489	150604898		47276	Slc45a1	1
chr4	152411921	152412981		35874	Kcnab2	1
chr4	155163630	155164276		58259	Ski	1
chr5	29434093	29435741		0	Nom1	1
chr5	92837787	92839272		28406	Shroom3	1
chr6	28791054	28791397		40350	Lrrc4	1
chr6	38726004	38737926		62936	Clec2l	1
chr6	113990255	113991375		50705	Atp2b2	1
chr7	4110434	4114049		-5481	Ttyh1	1
chr7	44394776	44395612		10651	Syt3	1
chr7	98155277	98157001		5341	Capn5	1
chr7	101739851	101740606		76084	Clpb	1
chr7	127992886	127993527		340	Pycard	1
chr8	23696552	23697045		26892	Zmat4	1
chr8	24035919	24036702		366259	Zmat4	1
chr8	108798064	108798730		83421	Zfhx3	1
chr9	60160971	60161500		-19752	Thsd4	1
chr9	65576334	65577992		2095	Plekho2	1
chr9	86208394	86209492		255424	Ube2cbp	1
chr9	109970494	109971049		38721	Map4	1
chr1	31102224	31103379		-73056	Lgsn
chr1	134098251	134099960		-11282	Chit1
chr1	134209983	134211374		16536	Mybph
chr1	182662788	182664443		84737	Ccdc185
chr10	70736145	70736841		-80183	D630013N20Rik
chr10	110429107	110429980		-170670	9230102K24Rik
chr11	80973320	80975762		114932	Spaca3
chr11	86595573	86597310		-11416	Mir21a
chr11	87777882	87778605		-15179	Mpo
chr11	88637666	88641828		18416	0610039H22Rik
chr11	108146895	108147459		150048	Mir7223
chr11	109330918	109331473		-15394	1700096J18Rik
chr11	114193265	114193859		-4399	1700092K14Rik
chr11	118960486	118961271		-26917	Enpp7
chr12	28689093	28692446		9769	Mir6937
chr12	51118348	51119376		113193	1700008C04Rik
chr12	76618874	76619172		-70950	AI463170
chr12	102675140	102686237		0	Mir1936
chr13	60734197	60734631		51733	BC051665
chr13	103012760	103016343		252506	1700099I09Rik
chr13	107810890	107813245		-49804	Mir325
chr14	7953090	7953585		40597	Dnase1l3
chr14	35792204	35792529		19449	4930596D02Rik
chr14	70526332	70528133		-2252	Sftpc
chr16	84987102	84987699		14892	Gm10791
chr17	84118533	84119133		39874	4933433H22Rik
chr18	49638474	49638859		115186	1700044K03Rik
chr19	59541778	59542871		48643	2700089I24Rik
chr2	84741871	84744394		-694	Mir130a
chr2	173586522	173586927		-8182	Ankrd60
chr3	140149763	140151353		121515	Mir7j
chr3	146627550	146628333		-11953	Dnase2b
chr3	149296121	149296457		21385	Gm1653
chr4	142754441	142758481		377681	Mir7021
chr4	149364289	149365054		29651	Ube4bos3
chr4	151222084	151223779		132515	Gm13090
chr5	34174631	34175796		-5106	Poln
chr5	67496876	67497277		32979	C330024D21Rik
chr5	112432573	112433058		-16368	Gm6588
chr5	144881654	144882418		14398	Mir7039
chr6	47740005	47741087		3144	Rn4.5s
chr6	72146311	72146936		-23115	4933431G14Rik
chr6	72685040	72685612		55210	Gm15401
chr7	27159389	27160852		5676	Cyp2t4
chr7	73223271	73223648		-86732	LOC100505025
chr7	132247274	132248267		-67397	Gm10584
chr8	9302820	9303504		158152	4930453L07Rik
chr8	18938682	18940590		10281	Xkr5
chr8	70796086	70799968		0	Mir7240
chr8	79145142	79145176		103407	1700011L22Rik
chr8	123759740	123763353		25783	6030466F02Rik
chr8	124584986	124587115		8876	Capn9
chr8	79145176	79145837		102746	1700011L22Rik
chr9	112062199	112062776		55935	Mir128-2
chr9	118986442	118987058		-44738	Mir26a-1
