## Supplemental Table 11 for "Dynamic modulation of genomic enhancer elements in the suprachiasmatic nucleus mediates daily timekeeping in mammals"

### Sheet: Intergenic_69_ZT3 Vs ZT15
Chromosome	Start	End	Bidirectional Transcription
1	62909100	62910703	Yes
1	134528810	134532029	Yes
1	138448879	138449525	Yes
1	149211895	149212451	No
1	180922007	180922393	No
1	185184046	185184438	No
2	79569389	79569772	No
2	85251904	85254391	Yes
2	156189608	156190595	Yes
2	158343138	158344323	Yes
2	174232639	174234494	Yes
3	69289605	69290639	No
3	98266269	98268526	Yes
4	25483107	25483928	No
4	47771980	47773511	No
4	56630013	56630934	No
4	62767234	62768607	Yes
4	96797151	96798111	No
4	103576987	103578832	Yes
4	122921301	122924187	Yes
5	38168477	38169045	Yes
5	49854019	49854577	No
5	54158924	54159982	Yes
5	70748034	70749113	No
5	105670301	105670686	No
5	119057711	119058419	No
5	137051185	137052197	Yes
6	25276999	25277867	No
6	53800511	53803722	Yes
6	111985987	111986469	No
6	144876605	144877571	No
7	16930083	16935557	Yes
7	48777294	48778683	No
7	74213056	74213740	Yes
7	97427299	97430443	No
8	37290759	37291272	No
9	48618390	48619728	Yes
9	115604717	115605866	No
9	123334375	123335717	Yes
10	57000423	57001898	Yes
10	68908800	68909654	Yes
11	38190950	38196554	No
11	71814066	71815144	Yes
11	101478488	101480107	Yes
11	105530041	105531346	Yes
12	12827247	12828811	Yes
12	16869215	16870951	Yes
12	17621614	17622773	No
12	81616708	81617161	No
12	100252632	100252965	No
12	107516344	107516937	No
13	41703416	41703807	No
13	43181740	43184232	Yes
13	54873587	54875771	Yes
14	49127089	49127650	Yes
14	71331568	71332328	No
14	75874779	75876950	No
15	43940386	43941037	Yes
15	58705903	58707379	Yes
15	68068817	68074143	Yes
15	87348655	87350834	Yes
16	31363331	31369049	Yes
16	39284126	39285284	No
16	89765021	89765618	No
18	30507087	30507936	No
18	49596656	49597107	No
18	60901342	60902420	Yes
19	36815742	36816151	No
19	44387537	44390181	Yes

### Sheet: Intergenic_29_ZT7 Vs ZT19
Chromosome	Start	End	Bidirectional Transcription
1	37024459	37025571	Yes
2	117042158	117042687	No
2	151893310	151894419	Yes
2	169345992	169346351	No
3	69274141	69275093	Yes
3	139802268	139804464	Yes
4	33827893	33828868	Yes
4	134998661	134999232	Yes
4	138520356	138520970	No
5	65908754	65910741	Yes
5	102149741	102150200	No
5	121087968	121090412	Yes
5	144724775	144725576	No
6	39236039	39236619	No
6	86127276	86128099	No
7	34605803	34607087	Yes
9	99871612	99872876	No
10	126861478	126863538	No
11	94528501	94529069	No
11	118975669	118976322	No
11	120357302	120360060	Yes
12	103376256	103377482	No
12	104575541	104576466	Yes
14	76657071	76660266	Yes
15	86835258	86836929	No
15	98628159	98629697	No
16	32009725	32010816	Yes
18	5482160	5483003	No
X	11435051	11435879	Yes

### Sheet: Intergenic _118_ZT11 Vs ZT23 
Chromosome	Start	End	Bidirectional transcription
1	20845838	20847521	Yes
1	132852885	132853690	Yes
1	152792287	152794423	Yes
1	153417393	153419167	No
1	156494524	156495017	Yes
1	179852845	179855375	Yes
1	179875946	179877104	Yes
1	179923134	179924511	No
1	179930265	179932933	Yes
1	182662788	182664443	Yes
1	190635292	190636027	Yes
2	5097902	5098467	No
2	12896402	12897603	Yes
2	19144050	19148032	Yes
2	25476515	25480954	Yes
2	30525553	30525947	No
2	85223924	85225083	Yes
2	93170395	93170971	No
3	101806487	101807110	No
3	105366422	105366862	No
3	107852708	107853402	Yes
3	130690051	130691436	No
3	140149763	140151353	No
4	8077577	8078343	No
4	41654212	41655340	No
4	56652876	56655388	Yes
4	120333108	120333492	Yes
4	125317528	125318458	Yes
4	127771976	127772834	Yes
4	133107905	133109360	No
4	148325496	148325989	Yes
5	67496876	67497277	No
5	85685756	85686925	No
5	114537448	114538215	Yes
5	133482691	133483940	No
5	141138828	141139541	Yes
6	47740005	47741087	No
6	83778022	83779119	Yes
6	86623790	86624766	No
6	89268755	89269315	Yes
7	48749321	48750094	Yes
7	105727893	105730611	Yes
7	113149993	113151734	Yes
7	130129191	130129634	No
7	139883342	139883678	No
7	139884003	139884516	Yes
8	10811516	10813188	Yes
8	14904504	14909551	No
8	70831971	70834604	Yes
8	84649570	84651654	Yes
8	119412882	119413357	Yes
8	124448527	124450625	Yes
9	37350555	37352881	Yes
9	47386937	47388375	Yes
9	50118325	50119585	Yes
9	50374164	50374887	No
9	59070994	59071723	Yes
9	61553110	61555036	No
9	86208394	86209492	No
9	112062199	112062776	No
9	120143124	120146453	Yes
10	17355406	17356126	No
10	21626507	21630866	Yes
10	21635645	21637787	Yes
10	21650407	21655338	Yes
10	59964431	59966469	Yes
10	59968690	59971798	Yes
10	59973168	59975609	Yes
10	59977493	59980166	No
10	118587148	118587612	No
11	3481673	3485561	Yes
11	4215767	4217973	No
11	14181500	14182082	No
11	20914386	20915163	No
11	88821136	88821452	Yes
11	97407726	97408295	No
11	101698636	101701905	Yes
11	109330918	109331473	No
11	114193265	114193859	Yes
11	117103789	117104434	Yes
11	118960486	118961271	Yes
11	119055782	119057256	Yes
12	8451376	8452061	No
12	51118348	51119376	Yes
12	86931430	86933609	Yes
12	106196198	106196800	Yes
13	32827647	32828072	No
13	52083345	52083918	No
13	98970602	98971199	Yes
13	102597184	102600126	No
14	7953090	7953585	No
14	35792204	35792529	No
14	46157987	46158787	No
14	62002967	62003872	No
14	70526332	70528133	No
14	88226069	88226772	Yes
15	3230945	3231777	No
15	59631506	59632550	Yes
15	74922430	74922856	No
15	76154362	76156853	Yes
15	81834690	81840634	Yes
15	88848323	88852492	No
15	88852752	88855685	No
15	95608048	95608693	Yes
15	97742430	97742851	No
15	98998280	98998800	No
16	18779293	18779742	No
16	29838983	29839758	No
16	30597203	30597951	Yes
16	85199602	85201391	Yes
17	5935786	5936424	Yes
17	46865969	46867766	No
17	53542641	53545178	Yes
17	84118533	84119133	No
17	84864245	84866756	Yes
18	49638474	49638859	No
19	21329269	21329768	Yes
X	48139090	48139943	Yes
