## Supplemental Table 13 for "Dynamic modulation of genomic enhancer elements in the suprachiasmatic nucleus mediates daily timekeeping in mammals"

### Sheet: ZT3VSZT15_INTERGENIC_BIDIR_36
ECHO.ID_H3K27AC	Chr	Start	End	Differential	H3K27ac oscillation	H3K27ac_ECHO/JTK_pvalue		eRNA oscillation	eRNA_ECHO/JTK_pvalue
						ECHO_pvalue	JTK_ADJ.pvalue		ECHO_pvalue	JTK_Adj.pvalue
17	1	62909100	62910703	ZT3VSZT15	TRUE	0.00539529	0.027207	FALSE
34	1	134528810	134532029	ZT3VSZT15	TRUE		0.027207	TRUE	0.00625618	0.0341887
37	1	138448879	138449525	ZT3VSZT15	TRUE	0.00348289	0.0155956	FALSE
518	2	85251904	85254391	ZT3VSZT15	TRUE	0.000841048	0.00212121	FALSE
543	2	156189608	156190595	ZT3VSZT15	TRUE	0.00820994	0.0454225	FALSE
547	2	158343138	158344323	ZT3VSZT15	FALSE		0.113223	FALSE
568	2	174232639	174234494	ZT3VSZT15	TRUE		0.0155956	TRUE	0.0152307
591	3	98266269	98268526	ZT3VSZT15	TRUE	0.00220837	0.00851692	TRUE	0.0003254	0.00100396
634	4	62767234	62768607	ZT3VSZT15	TRUE		0.0454225	FALSE
642	4	103576987	103578832	ZT3VSZT15	FALSE		0.353312	FALSE
652	4	122921301	122924187	ZT3VSZT15	FALSE		0.353312	FALSE
693	5	38168477	38169045	ZT3VSZT15	TRUE		0.027207	FALSE
696	5	54158924	54159982	ZT3VSZT15	TRUE	0.000841048	0.00212121	FALSE
739	5	137051185	137052197	ZT3VSZT15	TRUE	0.000841048	0.00212121	FALSE
772	6	53800511	53803722	ZT3VSZT15	TRUE	0.000505091	0.0155956	FALSE
808	7	16930083	16935557	ZT3VSZT15	FALSE		0.353312	FALSE
836	7	74213056	74213740	ZT3VSZT15	TRUE	0.000505091	0.00438993	TRUE		0.00240058
963	9	48618390	48619728	ZT3VSZT15	TRUE	0.000841048	0.00212121	TRUE	0.00427772
1012	9	123334375	123335717	ZT3VSZT15	TRUE		0.0454225	TRUE	0.0212244
80	10	57000423	57001898	ZT3VSZT15	TRUE		0.0454225	TRUE		0.0276905
89	10	68908800	68909654	ZT3VSZT15	TRUE	5.47121e-05	0.000136283	FALSE
137	11	71814066	71815144	ZT3VSZT15	TRUE		0.00438993	FALSE
155	11	101478488	101480107	ZT3VSZT15	TRUE	0.00137524	0.0155956	FALSE
160	11	105530041	105531346	ZT3VSZT15	TRUE	0.000297849	0.000383197	TRUE	0.0075265	0.0419811
184	12	12827247	12828811	ZT3VSZT15	TRUE		0.00851692	TRUE	0.0180102
185	12	16869215	16870951	ZT3VSZT15	TRUE		0.027207	FALSE
245	13	43181740	43184232	ZT3VSZT15	TRUE	0.000505091	0.000944364	FALSE
252	13	54873587	54875771	ZT3VSZT15	FALSE		0.663955	FALSE
289	14	49127089	49127650	ZT3VSZT15	TRUE		0.0155956	TRUE	0.00155554	0.00413037
315	15	43940386	43941037	ZT3VSZT15	TRUE	0.0122732	0.027207	FALSE
316	15	58705903	58707379	ZT3VSZT15	TRUE	0.00539529	0.027207	TRUE	0.00288437	0.0142154
320	15	68068817	68074143	ZT3VSZT15	FALSE		0.170207	FALSE
335	15	87348655	87350834	ZT3VSZT15	TRUE	0.00348289	0.00438993	FALSE
371	16	31363331	31369049	ZT3VSZT15	FALSE		0.113223	FALSE
443	18	60901342	60902420	ZT3VSZT15	TRUE	0.00539529	0.027207	TRUE	0.0395698
471	19	44387537	44390181	ZT3VSZT15	TRUE	0.00137524	0.00438993	FALSE

### Sheet: ZT7VSZT19_INTERGENIC_BIDIR_14
ECHO.ID_H3K27AC	Chr	Start	End	Differential	H3K27ac oscillation	H3K27ac_ECHO/JTK_pvalue		eRNA oscillation	eRNA_ECHO/JTK_pvalue
						ECHO_pvalue	JTK_ADJ.pvalue		ECHO_pvalue	JTK_Adj.pvalue
9	1	37024459	37025571	ZT7VSZT19	TRUE	0.000841048	0.00212121	FALSE
540	2	151893310	151894419	ZT7VSZT19	FALSE		0.113223	FALSE
581	3	69274141	69275093	ZT7VSZT19	FALSE		1	FALSE
606	3	139802268	139804464	ZT7VSZT19	TRUE		0.0454225	TRUE	0.0458498
617	4	33827893	33828868	ZT7VSZT19	FALSE		1	TRUE	0.0180102
661	4	134998661	134999232	ZT7VSZT19	TRUE	0.00539529	0.027207	FALSE
698	5	65908754	65910741	ZT7VSZT19	TRUE	0.00348289	0.0155956	TRUE		0.00535971
728	5	121087968	121090412	ZT7VSZT19	FALSE		0.113223	TRUE	0.00012306	0.000278289
817	7	34605803	34607087	ZT7VSZT19	TRUE	0.000505091	0.00438993	TRUE	0.00125728	0.00535971
178	11	120357302	120360060	ZT7VSZT19	FALSE		0.170207	FALSE
220	12	104575541	104576466	ZT7VSZT19	TRUE	0.0260178	0.170207	TRUE	0.0340354
304	14	76657071	76660266	ZT7VSZT19	TRUE	0.036904	0.248511	FALSE
372	16	32009725	32010816	ZT7VSZT19	FALSE		0.113223	TRUE	0.00288437	0.0142154
1014	X	11435051	11435879	ZT7VSZT19	TRUE		0.00851692	TRUE	0.0395698

### Sheet: ZT11VSZT23_INTERGENIC_BIDIR_66
ECHO.ID_H3K27AC	Chr	Start	End	Differential	H3K27ac oscillation	H3K27ac_ECHO/JTK_pvalue		eRNA oscillation	eRNA_ECHO/JTK_pvalue
						ECHO_pvalue	JTK_ADJ.pvalue		ECHO_pvalue	JTK_Adj.pvalue
2	1	20845838	20847521	ZT11VSZT23	FALSE		1	FALSE
31	1	132852885	132853690	ZT11VSZT23	TRUE	0.00820994	0.0454225	FALSE
39	1	152792287	152794423	ZT11VSZT23	FALSE		1	FALSE
45	1	156494524	156495017	ZT11VSZT23	TRUE		0.0454225	TRUE		0.00316045
51	1	179852845	179855375	ZT11VSZT23	TRUE	0.0180267	0.113223	TRUE	0.00235607	0.0223017
52	1	179875946	179877104	ZT11VSZT23	TRUE	0.00539529	0.027207	FALSE
54	1	179930265	179932933	ZT11VSZT23	FALSE		0.880418	FALSE
60	1	182662788	182664443	ZT11VSZT23	FALSE		0.248511	FALSE
62	1	190635292	190636027	ZT11VSZT23	FALSE		0.880418	FALSE
483	2	12896402	12897603	ZT11VSZT23	FALSE		0.170207	FALSE
485	2	19144050	19148032	ZT11VSZT23	FALSE		1	FALSE
490	2	25476515	25480954	ZT11VSZT23	TRUE	0.036904	0.248511	TRUE	0.0249272
517	2	85223924	85225083	ZT11VSZT23	TRUE	0.0260178	0.170207	FALSE
596	3	107852708	107853402	ZT11VSZT23	TRUE	0.0180267	0.113223	TRUE	0.00288437	0.0142154
628	4	56652876	56655388	ZT11VSZT23	TRUE	0.00539529	0.0729854	FALSE
651	4	120333108	120333492	ZT11VSZT23	FALSE		0.880418	FALSE
656	4	125317528	125318458	ZT11VSZT23	FALSE		0.489949	FALSE
657	4	127771976	127772834	ZT11VSZT23	FALSE		0.489949	FALSE
672	4	148325496	148325989	ZT11VSZT23	FALSE		1	FALSE
721	5	114537448	114538215	ZT11VSZT23	FALSE		1	TRUE	0.0291767
747	5	141138828	141139541	ZT11VSZT23	TRUE	0.0260178	0.170207	FALSE
780	6	83778022	83779119	ZT11VSZT23	TRUE	0.00348289	0.0454225	FALSE
786	6	89268755	89269315	ZT11VSZT23	TRUE	0.036904	0.248511	TRUE	0.00235607	0.0112468
826	7	48749321	48750094	ZT11VSZT23	TRUE	0.000505091	0.000944364	FALSE
848	7	105727893	105730611	ZT11VSZT23	FALSE		0.663955	FALSE
849	7	113149993	113151734	ZT11VSZT23	TRUE	0.00539529	0.027207	FALSE
865	7	139884003	139884516	ZT11VSZT23	TRUE	0.036904	0.248511	FALSE
870	8	10811516	10813188	ZT11VSZT23	TRUE		0.027207	TRUE		0.0419811
889	8	70831971	70834604	ZT11VSZT23	FALSE		1	TRUE	0.00125728	0.0223017
898	8	84649570	84651654	ZT11VSZT23	FALSE		1	FALSE
921	8	119412882	119413357	ZT11VSZT23	TRUE	0.00348289	0.0155956	FALSE
941	8	124448527	124450625	ZT11VSZT23	FALSE		1	FALSE
956	9	37350555	37352881	ZT11VSZT23	TRUE	0.036904	0.113223	FALSE
961	9	47386937	47388375	ZT11VSZT23	FALSE		1	FALSE
972	9	50118325	50119585	ZT11VSZT23	TRUE	0.0260178	0.170207	TRUE	0.0458498
979	9	59070994	59071723	ZT11VSZT23	FALSE		1	TRUE		0.0276905
1007	9	120143124	120146453	ZT11VSZT23	FALSE		0.113223	TRUE	0.0003254	0.00100396
70	10	21626507	21630866	ZT11VSZT23	TRUE	0.00820994	0.0454225	FALSE
71	10	21635645	21637787	ZT11VSZT23	TRUE	0.00820994	0.0454225	TRUE	0.0212244	0.0341887
72	10	21650407	21655338	ZT11VSZT23	TRUE	0.00348289	0.0155956	TRUE	0.0075265	0.0419811
82	10	59964431	59966469	ZT11VSZT23	TRUE		0.00851692	FALSE
83	10	59968690	59971798	ZT11VSZT23	FALSE		1	TRUE	0.000201547	0.00100396
84	10	59973168	59975609	ZT11VSZT23	TRUE		0.027207	TRUE	0.0340354
112	11	3481673	3485561	ZT11VSZT23	FALSE		1	TRUE	9.56429e-05	0.000197138
148	11	88821136	88821452	ZT11VSZT23	FALSE		0.248511	TRUE	0.0458498
156	11	101698636	101701905	ZT11VSZT23	FALSE		1	FALSE
168	11	114193265	114193859	ZT11VSZT23	FALSE		0.113223	TRUE		0.0341887
172	11	117103789	117104434	ZT11VSZT23	TRUE	0.00820994	0.0454225	TRUE	0.0249272
174	11	118960486	118961271	ZT11VSZT23	FALSE		0.170207	TRUE		2.9743e-05
176	11	119055782	119057256	ZT11VSZT23	FALSE		1	FALSE
194	12	51118348	51119376	ZT11VSZT23	FALSE		0.663955	TRUE	0.00625618	0.0341887
209	12	86931430	86933609	ZT11VSZT23	FALSE		0.663955	FALSE
224	12	106196198	106196800	ZT11VSZT23	TRUE	0.00220837	0.00851692	FALSE
263	13	98970602	98971199	ZT11VSZT23	TRUE	0.000841048	0.00851692	FALSE
305	14	88226069	88226772	ZT11VSZT23	FALSE		0.489949	FALSE
318	15	59631506	59632550	ZT11VSZT23	FALSE		1	FALSE
325	15	76154362	76156853	ZT11VSZT23	FALSE		1	FALSE
332	15	81834690	81840634	ZT11VSZT23	TRUE		0.0454225	TRUE	0.00518223	0.0419811
340	15	95608048	95608693	ZT11VSZT23	FALSE		0.663955	FALSE
368	16	30597203	30597951	ZT11VSZT23	TRUE	0.036904	0.489949	FALSE
384	16	85199602	85201391	ZT11VSZT23	TRUE	0.0122732	0.170207	TRUE	0.0249272
392	17	5935786	5936424	ZT11VSZT23	TRUE		0.027207	FALSE
413	17	53542641	53545178	ZT11VSZT23	TRUE	0.000841048	0.00212121	TRUE	0.0180102
422	17	84864245	84866756	ZT11VSZT23	FALSE		0.489949	FALSE
462	19	21329269	21329768	ZT11VSZT23	TRUE	0.00348289	0.0155956	FALSE
1016	X	48139090	48139943	ZT11VSZT23	FALSE		1	FALSE
